# LONG-TERM NEURODEVELOPMENTAL AND COGNITIVE OUTCOMES FOLLOWING PRENATAL INHIBITION OF DYRK1A BY LEUCETTINE L41 IN MOUSE MODELS OF DOWN SYNDROME

**DOI:** 10.64898/2026.05.13.724917

**Authors:** Arnaud Duchon, Claire Chevalier, Patrick Gizzi, Julien Dairou, Yann Herault

## Abstract

Down syndrome (DS), caused by trisomy of human chromosome 21, is characterized by intellectual disability and cognitive deficits, partly driven by the overexpression of Dual-specificity tyrosine-(Y)-phosphorylation Regulated Kinase 1A (DYRK1A). While postnatal DYRK1A inhibition has shown promise in improving cognition in DS models, its therapeutic potential during embryonic development, a critical window for neurogenesis, remains unexplored.

Here, we tested the hypothesis that prenatal inhibition of DYRK1A could mitigate long-term cognitive impairments in DS. We administered Leucettine L41, a potent and selective DYRK1A inhibitor, to pregnant dams carrying two DS mouse models: Ts65Dn and Dp(16)1Yey, both of which recapitulate trisomy of genes homologous to human chromosome 21, including *Dyrk1a*. Treatment was designed to suppress DYRK1A kinase activity during embryogenesis.

In adulthood, we evaluated the progeny for cognitive performance, gene expression profiles linked to DS phenotypes, and neuronal maturation markers. Prenatal L41 treatment produced lasting effects in both models, rescuing specific behavioral deficits and modulating the expression of DS-implicated genes, including the excitatory/inhibitory balance regulator GAD67. However, model-specific responses were observed: hyperactivity, working memory deficits, and GAD67-positive cell counts remained uncorrected in Ts65Dn mice, suggesting divergent molecular pathways underlying shared DS phenotypes.

This study demonstrates the therapeutic potential of prenatal DYRK1A inhibition for DS and provides novel insights into its role in neurodevelopmental trajectories and cognitive outcomes. Our findings underscore the importance of timing and genetic context in DS intervention strategies.
