## Supplementary material for "LONG-TERM NEURODEVELOPMENTAL AND COGNITIVE OUTCOMES FOLLOWING PRENATAL INHIBITION OF DYRK1A BY LEUCETTINE L41 IN MOUSE MODELS OF DOWN SYNDROME": Statistical analysis

### Sheet: stat publi_part1
Test	variable		Dp1Yey			Ts65Dn
Behavior
Nesting	Nesting score	The unpaired Cohen's h between wt NT and wt T is -0.122 [95%CI -1.49, 0.44].			The unpaired Cohen's h between wt NT and wt T is 0.55 [95%CI -0.754, 1.3].
		The p-value of the two-sided permutation t-test is 0.523,			The p-value of the two-sided permutation t-test is 0.198,
		The unpaired Cohen's h between wt NT and Dp1Yey NT is -0.898 [95%CI -1.8, -0.179].			The unpaired Cohen's h between wt NT and Ts65Dn_NT is -0.849 [95%CI -1.71, -0.0675].
		The p-value of the two-sided permutation t-test is 0.046,			The p-value of the two-sided permutation t-test is 0.0266,
		The unpaired Cohen's h between wt NT and Dp1Yey T is -1.13 [95%CI -1.91, -0.42].			The unpaired Cohen's h between wt NT and Ts65Dn T is -1.34 [95%CI -2.19, -0.313].
		The p-value of the two-sided permutation t-test is 0.0258,			The p-value of the two-sided permutation t-test is 0.0004,
Ymaze	Y_entries	Number of individuals	21 wt NT, 13 wt T, 13 Dp1Yey NT, 12 Dp1Yey T		Number of individuals	19 wt NT, 10 wt T, 11 Ts65Dn NT, 11 Ts65Dn T
		Shapiro-Wilk	Passed		Shapiro-Wilk	Failed
		Brown-Forsythe	Passed		Brown-Forsythe	Failed
		Outlier	None		Outlier	None
		ANOVA	Genotype F(1,55)=19,897, p<0.001		ANOVA on the rank	H(3) = 23,074 ; P <0,001
			Treatment F(1,55)=1,551, p=0,218			wt NT vs Ts65Dn NT ; P<0,001
			Interaction F(1,55)=0,00590, p=0,939			Dp1Yey T vs Dp1Yey NT ; P=1
	Y_%SA	Number of individuals	21 wt NT, 13 wt T, 13 Dp1Yey NT, 12 Dp1Yey T		Number of individuals	19 wt NT, 10 wt T, 11 Ts65Dn NT, 11 Ts65Dn T
		Shapiro-Wilk	Passed		Shapiro-Wilk	Passed
		Brown-Forsythe	Passed		Brown-Forsythe	Passed
		Outlier	None		Outlier	None
		ANOVA	Genotype F(1,55)=9,682, p=0,003		ANOVA	Genotype F(1,47)=7,481, p=0,009
			Treatment F(1,55)=3,393, p=0,071			Treatment F(1,47)=0,125, p=0,725
			Interaction F(1,55)=4,899, p=0,031			Interaction F(1,47)=0,650, p=0,424
		One sample Test versus 50			One sample Test versus 50
		wt NT			wt NT
		Kolmogorov-Smirnov	Failed		Kolmogorov-Smirnov	Passed
		One-Sample Signed Rank Test	Z-Statistic = 4.015, P=< 0.001		One-SampleTTest	T(18) = 5.211 ; P <0.001
		wt T			wt T
		Kolmogorov-Smirnov	Passed		Kolmogorov-Smirnov	Passed
		One-SampleTTest	T(12) = 4.666 ; P = 0.000545		One-SampleTTest	T(18) = 4.940 ; P <0.001
		Dp1Yey NT			Ts65Dn NT
		Kolmogorov-Smirnov	Passed		Kolmogorov-Smirnov	Failed
		One-SampleTTest	T(12) = -0.0850 ; P =0.934		One-Sample Signed Rank Test	Z-Statistic = 1.784, P=0.084
		Dp1Yey T			Ts65Dn T
		Kolmogorov-Smirnov	Passed		Kolmogorov-Smirnov	Passed
		One-SampleTTest	T(12) = 3.204 ; P =0.008		One-SampleTTest	T(10) =0.168 ; P =0.083
Novel Object Recognition	NOR_Pres_Object	Number of individuals	21 wt NT, 13 wt T, 13 Dp1Yey NT, 12 Dp1Yey T		Number of individuals	19 wt NT, 10 wt T, 11 Ts65Dn NT, 11 Ts65Dn T
		Shapiro-Wilk	Passed		Shapiro-Wilk	Passed
		Brown-Forsythe	Failed		Brown-Forsythe	Passed
		Outlier	1 wt T		Outlier	None
		ANOVA on the rank	H(3) = 2,607 ; P = 0,456		ANOVA	Genotype F(1,47)=0,846, p=0,362
			wt NT vs Dp1Yey NT ; P=1			Treatment F(1,47)=1,590, p=0,214
			Dp1Yey T vs Dp1Yey NT ; P=1			Interaction F(1,47)=0,390, p=0,214
	NORPresDistance	Number of individuals	21 wt NT, 13 wt T, 13 Dp1Yey NT, 12 Dp1Yey T		Number of individuals	19 wt NT, 10 wt T, 11 Ts65Dn NT, 11 Ts65Dn T
		Shapiro-Wilk	Passed		Shapiro-Wilk	Failed
		Brown-Forsythe	Passed		Brown-Forsythe	Failed
		Outlier	1 wt T		Outlier	None
		ANOVA	Genotype F(1,54)=1,241, p=0,270		ANOVA on the rank	H(3) = 3,939 ; P = 0,268
			Treatment F(1,54)=0,0578, p=0,811			wt NT vs Ts65Dn NT ; P=1
			Interaction F(1,54)=1,046, p=0,311			Ts65Dn T vs Ts65Dn NT ; P=1
	NOR test object sniffing time	Number of individuals	21 wt NT, 13 wt T, 13 Dp1Yey NT, 12 Dp1Yey T		Number of individuals	19 wt NT, 10 wt T, 11 Ts65Dn NT, 11 Ts65Dn T
		Shapiro-Wilk	Passed		Shapiro-Wilk	Failed
		Brown-Forsythe	Failed		Brown-Forsythe	Failed
		Outlier	1 wt T		Outlier	None
		ANOVA	H(3) = 6,771 ; P = 0,080		ANOVA on the rank	H(3) = 7,658 ; P = 0,054 n.s.
			wt NT vs Ts65Dn NT ; P=0,533			wt NT vs Ts65Dn NT ; P=0,028
			Ts65Dn T vs Ts65Dn NT ; P=0,515			Ts65Dn T vs Ts65Dn NT ; P=1
	NOR test Distance	Number of individuals	21 wt NT, 13 wt T, 13 Dp1Yey NT, 12 Dp1Yey T		Number of individuals	19 wt NT, 10 wt T, 11 Ts65Dn NT, 11 Ts65Dn T
		Shapiro-Wilk	Passed		Shapiro-Wilk	Failed
		Brown-Forsythe	Passed		Brown-Forsythe	Failed
		Outlier	1 wt T		Outlier	None
		ANOVA	Genotype F(1,54)=1,642, p=0,206		ANOVA on the rank	H(3) = 18,948 ; P < 0,001
			Treatment F(1,54)=0,0578, p=0,811			wt NT vs Ts65Dn NT ; P=0.029
			Interaction F(1,54)=0,418, p=0,516			Ts65Dn T vs Ts65Dn NT ; P=1
	NOR DI	One sample Test versus 0			One sample Test versus 0
		Outlier	1 wt NT, 1wt T, 1 Dp1Yey NT		Outlier	1 wtT, 2 Ts65Dn NT, 1 Ts65Dn T
		wt NT			wt NT
		Kolmogorov-Smirnov	Passed		Kolmogorov-Smirnov	Passed
		One-Sample Signed Rank Test	T(19) = 0.049 ; P = 0.0027		One-SampleTTest	T(18) = 3.171 ; P =0.0053
		wt T			wt T
		Kolmogorov-Smirnov	Passed		Kolmogorov-Smirnov	Passed
		One-SampleTTest	T(12) = 5.607 ; P <0,001		One-SampleTTest	T(8) = 7.469 ; P <0.001
		Dp1Yey NT			Ts65Dn NT
		Kolmogorov-Smirnov	Failed		Kolmogorov-Smirnov	Passed
		One-SampleTTest	Z-Statistic = -0.314, P=0.791		One-Sample Signed Rank Test	T(9) = 1.692 ; P = 0.129
		Dp1Yey T			Ts65Dn T
		Kolmogorov-Smirnov	Passed		Kolmogorov-Smirnov	Passed
		One-SampleTTest	T(11) = 3.616 ; P =0.004		One-SampleTTest	T(9) =2.561 ; P =0.0307
Open field	OF dis S1	Number of individuals	21 wt NT, 13 wt T, 13 Dp1Yey NT, 12 Dp1Yey T		Number of individuals	19 wt NT, 10 wt T, 11 Ts65Dn NT, 11 Ts65Dn T
		Shapiro-Wilk	Passed		Shapiro-Wilk	Passed
		Brown-Forsythe	Failed		Brown-Forsythe	Failed
		Outlier	None		Outlier	None
		ANOVA on the rank	H(3) = 29.259 ; P <0.001		ANOVA on the rank	H(3) = 20.362 ; P <0.001
			wt NT vs Dp1Yey NT ; P=0.001			wt NT vs Ts65Dn NT ; P <0.001
			Dp1Yey T vs Dp1Yey NT ; P=1			Ts65Dn T vs Ts65Dn NT ; P=1
	OF dis S2	Number of individuals	21 wt NT, 13 wt T, 13 Dp1Yey NT, 11 Dp1Yey T		Number of individuals	19 wt NT, 10 wt T, 11 Ts65Dn NT, 11 Ts65Dn T
		Shapiro-Wilk	Failed		Shapiro-Wilk	Passed
		Brown-Forsythe	Passed		Brown-Forsythe	Failed
		Outlier	1 Dp1Yey T		Outlier	None
		ANOVA on the rank	H(3) = 0.782; P =0.854 n.s.		ANOVA on the rank	H(3) = 20.454 ; P <0.001
						wt NT vs Ts65Dn NT ; P =0.001
						Ts65Dn T vs Ts65Dn NT ; P=1

### Sheet: stat publi_part2
comparaisons	control_N	test_N	difference	ci	bca_low	bca_high
Bdnf relative expression
wt NT vs wt T	6	6	0.033430	95	-0.079047	0.158433
wt NT vs Dp1Yey NT	6	5	-0.092932	95	-0.158851	-0.020313
wt NT vs Dp1Yey T	6	5	-0.003769	95	-0.099701	0.115247
wt NT vs wt T	5	5	0.030048	95	-0.011534	0.072949
wt NT vs Ts65Dn NT	5	6	0.089077	95	0.008792	0.175816
wt NT vs Ts65Dn T	5	5	0.026059	95	-0.056955	0.091220
Neun
wt_NT vs wt_t	4	4	1702.800	95	-693.000	3702.6
wt_NT vs Dp1Yey_NT	4	4	3029.400	95	821.700	4474.8
wt_NT vs Dp1Yey_T	4	4	1282.783	95	-81.951	3296.7
wt_NT vs wt_T	4	4	-504.9	95	-1584.0	831.6
wt_NT vs Ts65Dn_NT	4	4	2257.2	95	1029.6	3712.5
wt_NT vs Ts65Dn_T	4	4	356.4	95	-1227.6	2296.8
Gad67
wt_NT vs wt_t	4	4	907.199999	95	-477.899999	2405.699996
wt_NT vs Dp1Yey_NT	4	4	2138.399997	95	299.700000	3734.099994
wt_NT vs Dp1Yey_T	4	4	340.199999	95	-413.099999	1385.099998
wt_NT vs wt_T	4	4	-64.800000	95	-1822.499997	2267.999997
wt_NT vs Ts65Dn_NT	4	4	-842.399999	95	-2559.599996	1247.399998
wt_NT vs Ts65Dn_T	4	3	-853.199999	95	-2527.199996	842.399999
Dyrk1a Activity
wt_NT vs wt_T	7	6	-0.949021	95	-2.849126	1.64718
Dp1Yey_NT vs Dp1Yey_T	6	6	-3.846412	95	-5.398524	-0.99642
wt_NT vs Dp1Yey_NT	7	6	2.923660	95	0.010786	4.908192
wt_T vs Dp1Yey_T	6	6	0.026269	95	-2.322878	1.667571
wt_NT vs wt_T	4	4	2.269034	95	0.565742	3.348819
Ts65Dn_NT vs Ts65Dn_T	4	6	-0.437538	95	-4.165138	3.749187
wt_NT vs Ts65Dn_NT	4	4	3.423115	95	0.659254	6.144629
wt_T vs Ts65Dn_T	4	6	0.716544	95	-2.025190	4.079567
Dyrk1a Activity 12 day post coit
wt vs Dp1Yey	8	7	0.900166	95	0.421915	1.357023
Dyrk1a Activity 14 day post coit
wt vs Dp1Yey	11	12	1.207851	95	0.484645	1.769045
Dyrk1a Activity 16 day post coit
wt vs Dp1Yey	10	15	0.815642	95	0.121106	1.477159
Dyrk1a Activity 18 day post coit
wt vs Dp1Yey	18	10	0.719217	95	0.311052	1.0146
